# Inhibitory Nectin-2/TIGIT interactions between CD163^+^ macrophages and CD8^+^ T cells in spatially defined immune niches associate with poor outcomes in neuroblastoma

**DOI:** 10.64898/2026.10.07.756693

**Authors:** Anne L. Borst, Francisca J. Bergsma, Femke van den Ham, Meggy E.L. Verdonschot, Mojtaba Amini, Arjan Boltjes, Stephanie van Dam, Naima Hiddink Verberne, Noah Bonine, Jeanette H.W. Leusen, Max M. van Noesel, Ronald R. de Krijger, Yvonne Vercoulen, Daniëlle Krijgsman, Judith Wienke

**Author notes:** These authors contributed equally to this work (Anne L. Borst, Francisca J. Bergsma).

## Abstract

**Background:** While immunotherapies have transformed outcomes in several adult cancers, more than half of pediatric patients with high-risk neuroblastoma fail to achieve sustained responses, resulting in poor outcomes. Therefore, understanding the phenotypic and spatial organization of immune cells within the neuroblastoma tumor microenvironment is essential to identify mechanisms driving immunotherapy failure.

**Methods:** To identify spatial determinants of the neuroblastoma immune landscape that may contribute to treatment failure, we dissected immunoregulatory mechanisms at single-cell and protein levels in neuroblastoma samples from 28 patients, using imaging mass cytometry (IMC, n=14) and high-dimensional spectral flow cytometry (n=18).

**Results:** We characterized four distinct cellular neighborhoods, ranging from tumor-dominant to stromal and immune niches. Macrophages were broadly distributed across these niches. In contrast, T and B cells were largely confined to immune niches, forming immature tertiary lymphoid structure-like aggregates within the tumor and stromal cores. T cells displayed a CD69^+^ tissue-resident memory phenotype, with an overall reduced cytotoxic profile (in CD8^+^ T cells) and increased expression of inhibitory receptors (predominantly in CD4^+^ T cells), indicative of dysfunctional features. Intriguingly, T cell functional states differed between spatial niches, with a TCF7^+^/Ki-67^+^ self-renewing profile within immune niches, and increased granzyme B expression in CD8^+^ T cells in tumor cores. Interaction analysis pinpointed CD163^+^ macrophages as the dominant immunosuppressive interaction partner of T cells, particularly within the tumor edge and immune cores. Analysis of inhibitory ligand-receptor interactions identified the TIGIT/PVR/Nectin-2 axis as the main engaged axis between CD163^+^ macrophages and T cells. Nectin-2 expression on macrophages was particularly high within immune cores, and elevated in macrophages with direct T cell contact, suggesting a high probability of *in situ* engagement. Consistent with this immunosuppressive role, both CD163 and Nectin-2 expression on macrophages correlated with poor patient survival, substantiating the clinical relevance of inhibitory macrophage-T cell interactions.

**Conclusions:** This study reveals T cell-excluded tumor niches and targetable inhibitory interactions between CD163^+^ macrophages and T cells. These insights provide a rationale for combinatorial immunotherapeutic strategies that both enhance T cell infiltration into tumor-rich areas and disrupt inhibitory signaling to improve immunotherapy efficacy in neuroblastoma.
