## Supplementary table 1 for "Inhibitory Nectin-2/TIGIT interactions between CD163^+^ macrophages and CD8^+^ T cells in spatially defined immune niches associate with poor outcomes in neuroblastoma"

### Sheet: Flow cytometry
Panel 1							Panel 2
Marker	Fluorochrome	Clone	Dilution	Catalogue number	Manufacturer		Marker	Fluorochrome	Clone	Dilution	Catalogue number	Manufacturer
CTLA-4	APC	L3D10	1:400	349908	BioLegend		GZMB	RY586	GB11	1:800	568134	BD
CCR7	PE-Fire810	G043H7	1:25	353269	BioLegend		B7-H3	PerCP-eF710	7-517	1:400	46-2769-42	eBioscience
CD127	Spark NIR 685	A019D5	1:50	351361	BioLegend		CCL2	PE-Cy7	5D3-F7	1:50	502613	Biolegend
CD137	BUV737	4B4-1	1:100	741861	BD		CCR5	BV785	J418F1	1:100	359131	Biolegend
CD14	SB550	63D3	1:400	367147	BioLegend		CD117	Spark NIR 685	104D2	1:50	313249	Biolegend
CD16	BV570	3G8	1:50	30235	BioLegend		CD11b	BUV805	ICRF44	1:100	368-0118-41	Thermo
CD19	BV480	SJ25C1	1:400	566164	BD		CD11c	BUV737	3.9	1:25	367-0116-41	eBioscience
CD200R	PE	OX-108	1:50	329305	BioLegend		CD123	APC-Fire810	6H6	1:200	306053	Biolegend
CD226	BUV563	DX11	1:25	748429	BD		CD14	SB550	63D3	1:400	367147	Biolgend
CD25	APC-Fire810	M-A251	1:25	356149	BioLegend		CD16	BV570	3G8	1:50	30235	Biolegend
CD29	PerCP-eF710	TS2/16	1:50	46-0299-41	ThermoFisher		CD163	BUV563	MAC2-158	1:200	752879	BD
CD3	BUV615	UCHT1	1:200	612993	BD		CD19	BV480	SJ25C1	1:400	566164	BD
CD4	cYG584	SK3	1:400	R7-20042	Cytek		CD1c	APC-R700	F10/21A3	1:100	566615	BD
CD45	BUV395	HI30	1:400	563792	BD		CD200	BV605	OX-104	1:50	329217	Biolegend
CD45RA	BUV496	HI100	1:400	750258	BD		CD206	PE-Fire700	15-2	1:50	321153	Biolegend
CD56	PE-Cy5	HCD56	1:100	318308	BioLegend		CD3	BUV615	UCHT1	1:200	612993	BD
CD69	BUV661	FN50	1:100	750213	BD		CD300e	VioBright B515	REA1070	1:200	130-118-862	Miltenyi Biotec
CD74	BV786	LN2	1:25	743736	BD		CD31	BV711	WM59	1:100	303135	BioLegend
CD8	PerCP	SK1	1:400	344707	BioLegend		CD4	BUV496	SK3	1:100	612937	BD Bioscience
CD96	BV421	NK92.39	1:50	338417	BioLegend		CD45	BUV395	HI30	1:400	563792	BD
FOXP3	eF450	PCH101	1:50	48-4776-42	ThermoFisher		CD56	PE-Cy5	HCD56	1:100	318308	Biolegend
GATA-3	AF488	16E10A23	1:100	653807	BioLegend		CD68	APC-Vio770	REA886	1:400	130-114-654	Miltenyi Biotec
GZMB	PE-Dazzle 594	QA16A02	1:100	372215	BioLegend		CHGA	PE	S21-537	1:100	564563	BD
ICOS	PE-Cy5.5	ISA-3	1:50	35-9948-41	ThermoFisher		GD2	BV750	14.G2a	1:400	746863	BD
Ki-67	BV650	B56	1:200	563757	BD		HLA-ABC	PerCP	W6/32	1:100	311421	BioLegend
KLRB1	BV750	DX12	1:25	746921	BD		HLA-DR	BUV661	G46-6	1:100	612981	BD Bioscience
KLRD1	BUV805	HP-3D9	1:100	748786	BD		IL10	BB700	JES3-19F1	1:100	566568	BD
LAG3	APC-R700	T47-530	1:50	565775	BD		IL1B	BV421	AS10	1:400	567792	BD
NKG2A	PE-Vio615	REA110	1:100	130-120-121	Miltenyi		L1CAM	SB436	eBio5G3	1:100	62-1719-41	eBioscience
PD-1	BV605	EH12.1	1:25	563245	BD		MAF	eF450	sym0F1	1:100	48-9855-42	eBioscience
Perforin	PE-Cy7	dG9	1:50	308125	BioLegend		Nectin-1	BV650	CK41	1:50	745384	BD
T-bet	BV711	4B10	1:25	644819	BioLegend		Nectin-2	PE-Vio615	REA1195	1:200	130-122-772	Miltenyi Biotec
TCRgd	APC-Vio770	11F2	1:50	130-114-029	Miltenyi		PD-L1	PE-Fire810	29E.2A3	1:400	329755	Biolegend
TIGIT	BB700	741182	1:100	747846	BD		PVR	AF647	SKIL4	1:200	337621	Biolegend
TIM-3	AF647	7D3	1:200	565559	BD		S100A9	APC	MRP 1H9	1:400	350707	Biolegend

### Sheet: Imaging mass cytometry
Panel 1							Panel 2
Marker	Isotope	Clone	Dilution	Catalogue number	Manufacturer		Marker	Isotope	Clone	Dilution	Catalogue number	Manufacturer
aSMA	113/115In	1A4	1:200	14-9760-82	eBioscience		a-SMA	113/115In	1A4	1:800	14-9760-82	Invitrogen
Synaptophysin	141Pr	YE269	1:200	ab187259	Abcam		CD10	149Ce	E5P7S	1:50	65534BF	Cell Signalling Technology
CD31	142Nd	JC/70A	1:100	NB600-562	Novus Biologicals		CD56	141Pr	123C3	1:100	1352676	Thermofisher
CD8a	143Nd	CD8/144B	1:100	14-0085-82	eBioscience		CD57	142Nd	HNK-1/Leu-7	1:100	AB212403	Abcam
CD11c	144Nd	EP1347Y	1:400	ab216655	Abcam		MPO	143Nd	E1E7I	1:200	14569	Cell Signalling Technology
CD3	145Nd	Polyclonal	1:100	A045201-2	Agilent		CD16	144Nd	EPR22409-124	1:50	ab252908	Abcam
CD16	146Nd	EPR164784	1:100	ab256582	Abcam		cd31	145Nd	89C2	1:100	85873SF	Cell Signalling Technology
CD56	147Sm	123C3	1:200	XG351274	ThermoFisher		CD15	146Nd	W6D3	1:200	323035	Biolegend
PD-L1	148Nd	E1L3N(R)	1:50	85164SF	Cell Signalling Technology		CD163	147Sm	D6U1J	1:100	CST93498BF	Cell Signalling Technology
CHGA	149Sm	EP1030Y	1:50	ab215276	Abcam		PD-L1	148Nd	E1L3N	1:50	85164SF	Cell Signalling Technology
CD68	150Nd	KP1	1:200	916104	Biolegend		Synaptophysin	149Sm	YE269	1:100	ab187259	Abcam
CD45	151Eu	D9M8I	1:400	47937SF	Cell Signalling Technology		CD47	150Nd	EPR21794	1:100	ab233122	Abcam
CD45RO	152Sm	UCHL1	1:400	36282SF	Cell Signalling Technology		IFNg	151Eu	D3H2	1:100	8455BF	Cell Signalling Technology
TOX	153Eu	E6I3Q	1:200	62886SF	Cell Signalling Technology		iNOS	152Sm	SP126	1:50	ab239990	Abcam
FOXP3	155Gd	236A/E7	1:100	ab96048	Abcam		NFkB	153Eu	L8F6	1:200	6956BF	Cell Signalling Technology
TCRgd	156Gd	H-41	1:100	sc-100289	Santa Cruz		CD68	154Sm	KP1	1:100	916104	Biolegend
CD127	158Gd	EPR23747-333	1:100	ab282011	Abcam		FOXP3	155Gd	236A/E7	1:50	ab96048	Abcam
CD137	159Tb	E6Z7F	1:100	84772SF	Cell Signalling Technology		CD4	156Gd	EPR6855	1:50	ab181724	Abcam
TIGIT	160Gd	BLR047F	1:100	ab243903	Abcam		pSTAT3	158Gd	D3A7	1:100	9145BF	Cell Signalling Technology
CD4	161Dy	EPR6855	1:50	ab181724	Abcam		CD20	159Tb	H1	1:100	555677	BD Biosciences
CD161	162Dy	14F1F11	1:50	NBP2-14845	Novus Biologicals		IL-10	160Gd	Polyclonal	1:200	AF-217-NA	R&D
LAG3	163Dy	D2G4O	1:100	25848SF	Cell Signalling Technology		SIRPa	161Dy	D6I3M	1:100	13379S	Cell Signalling Technology
Tim-3	164Dy	D5D5R	1:50	81229SF	Cell Signalling Technology		LOX-1	162Dy	Polyclonal	1:100	PA5-80872	Invitrogen
PD1	165Ho	EPR4877(2)	1:100	ab186928	Abcam		CD11c	163Dy	EP1347Y	1:800	AB216655	Abcam
CD103	166Er	EPR4166(2)	1:100	ab271889	Abcam		CD45	164Dy	D9M8I	1:200	13917BF	Cell Signalling Technology
Tbet	167Er	D6N8B	1:200	27112SF	Cell Signalling Technology		PD-1	165Ho	EPR4877(2)	1:100	ab186928	Abcam
Ki67	168Er	B56	1:200	550609	BD		VISTA	166Er	D1L2G	1:100	64953BF	Cell Signalling Technology
GranzymeB	169Tb	D6E9W	1:200	CST46890	Cell Signalling Technology		Arginase 1	167Er	Sl6arg	1:400	14-9779-82	eBioscience
CD138	170Er	MI15	1:100	356502	Biolegend		Ki-67	168Er	B56	1:200	ab27957	BD Biosciences
CD20	171Yb	H1	1:400	555677	BD		Granzyme B	169Tb	D6E9W	1:200	46890BF	Cell Signalling Technology
Tcf 1/7	172Yb	C63D9	1:200	85942SF	Cell Signalling Technology		CD3	170Er	Polyclonal	1:100	A045229-2	DAKO
Perforin	173Yb	PRF1/2470	1:100	ab252559	Abcam		pERK [T202/Y204]	171Yb	D13.14.4E	1:100	4370BF	Cell Signalling Technology
CD39	174Yb	EPR20627	1:100	ab236038	Abcam		CD8a	172Yb	C8/144B	1:200	14-0085-82	Thermofisher
Nectin2	175Lu	D8D3F	1:100	51172SF	Cell Signalling Technology		HLA-DR	173Yb	TAL 1B5	1:800	ab176408	Abcam
Histon H3	176Yb	D1H2	1:800	CST4499BF	Cell Signalling Technology		CD14	174Yb	EPR3653	1:100	ab214438	Abcam
CTLA4	-	CAL49	1:100	ab237712	Abcam		CD11b	175Lu	D6X1N	1:200	49420	Cell Signalling Technology
PVR	-	EPR23074-270	1:25	ab267398	Abcam		Histon H3	176Yb	D1H2	1:800	4499BF	Cell Signalling Technology
Goat-anti-Rabbit Highly Cross Absorbed	154Sm	Polyclonal	1:200	A16112	Invitrogen		Secondary rabbit	161Dy	Polyclonal	1:100	A16112	Invitrogen
