## Supplementary table 1 for "Inhibitory Nectin-2/TIGIT interactions between CD163^+^ macrophages and CD8^+^ T cells in spatially defined immune niches associate with poor outcomes in neuroblastoma"

### Sheet: Sheet1
			DEMOGRAPHICS		TUMOR STAGE				SURVIVAL			TUMOR SAMPLE	TREATMENT		IMMUNOTHERAPY
Patient ID	Spectral flow cytometry	IMC	Sex	Age at Dx (months)	Risk	INRGSS	INSS	MYCN amp	Survival	OS (months)	EFS (months)	Tumor (sample) location	Treatment until sampling	Months from last chemo until sampling	Response to immunotherapy
M579AAA	x		F	9	HR	M	4	MYCN-A	Alive	79	4	Adrenal gland, right	3x N5/N6, 2x TEMIRI + HD-Thiotepa	1	No event during/after IT
M350AAB	x		F	10	MR	M	3	MYCN-NA	Alive	74	74	Paraoesophagus gland/tumor thoraco-abdominal	3xN5/N6	0	No IT
M263AAB	x		M	56	HR	M	4	MYCN-NA	Alive	72	31	Lymph node close to organ of Zuckerkandel	3xN5/N6	0	Relapse after IT plus Vit A. 6xTOTEM and 6x IT, CR.
M261AAB*	x		M	30	HR	M	4	MYCN-NA	Alive	72	15	Soft tissue, infrafrenal, right	3x N5/N6, HD-BuMel	1	Relapse after IT. TOTEM, TEMIRI, RT and omburtamab. CR.
M959AAB	x		M	61	HR	M	4	MYCN-A	Deceased	33	6	Adrenal gland, left	3x N5/N6	0	Relapse after IT
M961AAB*	x		M	7	MR	M	3	MYCN-NA	Alive	67	67	Adrenal gland, left	3xN5/N6	0	No IT
M583AAB	x		F	77	MR	L2	3	MYCN-NA	Deceased	21	16	Adrenal gland, right	3x N5/N6	0	Relapse after IT
M987AAC	x		F	25	HR	M	4	MYCN-NA	Deceased	11	8	Adrenal gland, right	HR-NBL2 RAPID-COJEC	0	Relapse after IT
M990AAC	x		F	7	MR	L2	3	MYCN-NA	Alive	62	1	Presacral mass	2xN4, 2xN5/N6	0	No IT
M978AAC	x		M	72	HR	M	4	MYCN-NA	Deceased	40	3	Abdominal mass	3x N5/N6, 3x TEMIRI	0	No event during/after IT
M189AAF*	x		M	49	HR	M	4	MYCN-NA	Alive	143	83	Soft tissue at right kidney and para-aortal left	3x N5/N6, HD-BuMel, 6x TOTEM	1	No event during/after IT
M451AAD	x		F	4	MR	MS	4s	MYCN-NA	Alive	58	58	Soft tissue behind VJI left	4xN4, 1xN5/N6	1	No IT
M113AAD	x		F	77	HR	M	4	MYCN-NA	Alive	60	60	Adrenal gland, left	HR-NBL2 Rapid Cojec	0	No event during/after IT
M635AAA	x		M	18	LR	L1	1	MYCN-NA	Alive	82	82	Paravertebral left	NA (observation group)	NA	No IT
M313AAB		x	M	31	HR	M	4	MYCN-A	Alive	97	9	Adrenal gland, left	3xN5/N6	1	No event during/after IT
M671AAA		x	M	57	HR	M	4	MYCN-A	Deceased	27	24	Adrende gland, left	3xN5/N6	1	Relapse after IT
M126AAA		x	M	29	HR	M	4	MYCN-A	Deceased	14	10	Adrende gland, left	3xN5/N6	0	Relapse after IT plus Vit A
M271AAA**		x	F	8	HR	M	4	MYCN-A	Deceased	16	13	Adrende gland, left	3xN5/N6	0	Relapse after IT plus Vit A
M171AAE		x	M	23	HR	M	4	MYCN-A	Deceased	9	5	Adrende gland, left	3xN5/N6	0	No IT, postoperative progression
M452AAD		x	M	43	HR	M	4	MYCN-A	Deceased	100	69	Adrende gland, left	3xN5/N6, 4xN8	1	Relapse after IT plus Vit A. TOTEM + IT
M315AAA		x	M	56	HR	M	4	MYCN-NA	Deceased	33	11	Adrende gland, left	3xN5/N6	1	Therapy related MDS after IT
M694AAA**		x	M	24	HR	M	4	MYCN-NA	Deceased	27	16	Adrende gland, left	3xN5/N6	1	Progression during IT
M017AAB		x	F	49	HR	M	4	MYCN-NA	Alive	71	71	Adrende gland, left	3xN5/N6	1	No event during/after IT
M761AAA		x	M	48	HR	M	4	MYCN-NA	Deceased	96	15	Adrende gland, left	2xN5/N6, 4xN8, BuMel	1	No event during/after IT
M583AAB	x	x	F	50	HR	M	4	MYCN-NA	Deceased	48	4	Adrenal gland, left	3x N5/N6, 3x TEMIRI, 2x MIBG Tx, HD-BuMel	1	Relapse after IT
M050AAB	x	x	F	94	HR	M	4	MYCN-NA	Alive	81	81	Adrenal gland, left	3x N5/N6	1	PR. Extra temozolamide.
M223AAD*	x	x	F	40	HR	M	4	MYCN-NA	Alive	58	58	Adrenal gland, right	HR-NBL2 GPOH, 3x N5/N6	0	No event during/after IT
M169AAA	x	x	F	47	HR	M	4	MYCN-NA	Alive	80	4	Adrenal gland, left	3xN5/N6, 3x TEMIRI, 2x MIBG Tx + Topotecan, HD-BuMel	2	No event during/after IT
			13/28 F	41.5 (21.75-56)	22/28 HR	24/28 M	22/28 St 4	8/28 A	13/28 deceased	61 (31.5-79.25)	15.5 (7.5-61.75)	20/28 adrenal gland
				Median (IQR)						Median (IQR)	Median (IQR)
* samples from multiple tumor locations
** primary and relapse sample
